# Activity-based selection for enhanced base editor mutational scanning

**DOI:** 10.1101/2024.11.12.622254

**Authors:** Eleanor G Kaplan, Ryan J Steger, Spencer T Shah, Laura M Drepanos, Audrey L Griffith, Ganna Reint, John G Doench

## Abstract

Base editing is a CRISPR-based technology that enables high-throughput, nucleotide-level functional interrogation of the genome, which is essential for understanding the genetic basis of human disease and informing therapeutic development. Base editing screens have emerged as a powerful experimental approach, yet significant cell-to-cell variability in editing efficiency introduces noise that may obscure meaningful results. Here, we develop a co-selection method that enriches for cells with high base editing activity, substantially increasing editing efficiency at a target locus. We evaluate this activity-based selection method against a traditional screening approach by tiling guide RNAs across *TP53*, demonstrating its enhanced capacity to pinpoint specific mutations and protein regions of functional importance. We anticipate that this modular selection method will enhance the resolution of base editing screens across many applications.
