## Supplementary material for "Activity-based selection for enhanced base editor mutational scanning": Supplementary Table 1.xlsx

### Sheet: Splice guideintron sequences
Validated sgRNA	sgRNA sequence	Validation intron sequence	Redesigned intron sequence (+ stop codons in all reading frames, used for GFP and hygro conditions only)
ABE sg1	CAGATGTGTAGGGTAATCGG	CAGATGTGTAGGGTAATCGGGGGTTTTAATTCAGGTCCCGGATCCGGTGGTGGTGCAAATCAAAGAACTGCTCCTCAGTGGATGTTGCCTTTACTTCTAG	CAGATGTGTAGGGTAATCGGGGGTTTTAATTAAGTGACCGGATCCGGTGGTGGTGCAAATCAAAGAACTGCTCCTCAGTGGATGTTGCCTTTACTTCTAG
ABE sg2	CAGATGGGTATAGCCTTCGG	CAGATGGGTATAGCCTTCGGGGGTTTTAATTCAGGTCCCGGATCCGGTGGTGGTGCAAATCAAAGAACTGCTCCTCAGTGGATGTTGCCTTTACTTCTAG
ABE sg3	CAGATGGGTAGGCTTCGCGG	CAGATGGGTAGGCTTCGCGGGGGTTTTAATTCAGGTCCCGGATCCGGTGGTGGTGCAAATCAAAGAACTGCTCCTCAGTGGATGTTGCCTTTACTTCTAG
ABE sg4	CAGATGTGTAAGATTCCCGG	CAGATGTGTAAGATTCCCGGGGGTTTTAATTCAGGTCCCGGATCCGGTGGTGGTGCAAATCAAAGAACTGCTCCTCAGTGGATGTTGCCTTTACTTCTAG
ABE sg5	CAGATGTGTAGCTCGCACGG	CAGATGTGTAGCTCGCACGGGGGTTTTAATTCAGGTCCCGGATCCGGTGGTGGTGCAAATCAAAGAACTGCTCCTCAGTGGATGTTGCCTTTACTTCTAG
ABE sg6	CAGATGGGTATGTACATCGG	CAGATGGGTATGTACATCGGGGGTTTTAATTCAGGTCCCGGATCCGGTGGTGGTGCAAATCAAAGAACTGCTCCTCAGTGGATGTTGCCTTTACTTCTAG
CBE sg1	CAGGCGGGTAAGGTTCTCGG	CAGGCGGGTAAGGTTCTCGGGGGTTTTAATTCAGGTCCCGGATCCGGTGGTGGTGCAAATCAAAGAACTGCTCCTCAGTGGATGTTGCCTTTACTTCTAG
CBE sg2	CAGGCGTGTAACTTGAACGG	CAGGCGTGTAACTTGAACGGGGGTTTTAATTCAGGTCCCGGATCCGGTGGTGGTGCAAATCAAAGAACTGCTCCTCAGTGGATGTTGCCTTTACTTCTAG	CAGGCGTGTAACTTGAACGGGGGTTTTAATTAAGTGACCGGATCCGGTGGTGGTGCAAATCAAAGAACTGCTCCTCAGTGGATGTTGCCTTTACTTCTAG
CBE sg3	CAGGCGGGTATAGATACCGG	CAGGCGGGTATAGATACCGGGGGTTTTAATTCAGGTCCCGGATCCGGTGGTGGTGCAAATCAAAGAACTGCTCCTCAGTGGATGTTGCCTTTACTTCTAG
CBE sg4	CAGGCGGGTATAAAGTGCGG	CAGGCGGGTATAAAGTGCGGGGGTTTTAATTCAGGTCCCGGATCCGGTGGTGGTGCAAATCAAAGAACTGCTCCTCAGTGGATGTTGCCTTTACTTCTAG
CBE sg5	CAGGCGGGTAGACTAACCGG	CAGGCGGGTAGACTAACCGGGGGTTTTAATTCAGGTCCCGGATCCGGTGGTGGTGCAAATCAAAGAACTGCTCCTCAGTGGATGTTGCCTTTACTTCTAG
